# Loop Extrusion Mediates Physiological Locus Contraction for V(D)J Recombination

**DOI:** 10.1101/2020.06.30.181222

**Authors:** Hai-Qiang Dai, Hongli Hu, Jiangman Lou, Adam Yongxin Ye, Aimee M. Chapdelaine-Williams, Nia Kyritsis, Yiwen Zhang, Nicole Manfredonia, Rachael Judson, Huan Chen, Kerstin Johnson, Sherry Lin, Zhaoqing Ba, Andrea Conte, Rafael Casellas, Cheng-Sheng Lee, Frederick W. Alt

## Abstract

Immunoglobulin heavy chain locus (*Igh*) V_H_, D, and J_H_ gene segments are developmentally assembled into V(D)J exons. RAG endonuclease initiates V(D)J recombination by binding a J_H_-recombination signal sequence (RSS) within a chromatin-based recombination center (RC) and then, in an orientation-dependent process, scans upstream D-containing chromatin presented by cohesin-mediated loop extrusion for convergent D-RSSs to initiate DJ_H_-RC formation^1,2^. In primary pro-B cells, 100s of upstream V_H_-associated RSSs, embedded in convergent orientation to the DJ_H_-RC-RSS, gain proximity to the DJ_H_-RC for V_H_-to-DJ_H_ joining via a mechanistically-undefined V_H_-locus contraction process^3-7^. Here, we report that a 2.4 mega-base V_H_ locus inversion in primary pro-B cells nearly abrogates rearrangements of normally convergent V_H_-RSSs and cryptic RSSs, even though locus contraction *per se* is maintained. Moreover, this inversion activated rearrangement of both cryptic V_H_-locus RSSs normally in the opposite orientation and, unexpectedly, of normally-oriented cryptic RSSs within multiple, sequential upstream convergent-CBE domains. Primary pro-B cells had significantly reduced transcription of *Wapl*^8^, a cohesin-unloading factor, versus levels in *v-Abl* pro-B lines that lack marked locus contraction or distal V_H_ rearrangements^2,9-11^. Correspondingly, Wapl depletion in *v-Abl* lines activated V_H_-locus contraction and orientation-specific RAG-scanning across the V_H_-locus. Our findings indicate that locus contraction and physiological V_H_-to-DJ_H_ joining both are regulated via circumvention of CBE scanning impediments.
