## Supplemental Tables 1-4 for "Loop Extrusion Mediates Physiological Locus Contraction for V(D)J Recombination"

### Sheet: Supplementary Table 1
Supplementary Table 1 | Relative utilization of Igh V and D segments in WT and Igh VH locus inversion primary BM pro-B cells
		WT			Igh VH Inversion (INV)					WT		Igh VH Inversion (INV)		p vable
VH domains		WT-1	WT-2	WT-3	INV-1	INV-2	INV-3	INV-4		Average	s.d.	Average	s.d.	INV vs WT t-test p-value
J558/3609	Ighv1-86P	53.67	6	14.8406	1.5201	2.22294	1.69139	1.00495		24.8368	25.3584	1.60984	0.502159	0.253508	NS
	Ighv1-85	257.471	89	338.807	28.1219	43.5696	44.4595	36.178		228.426	127.411	38.0822	7.60732	0.122123	NS
	Ighv1-84	129.098	122	83.9912	33.0622	29.3428	31.4116	56.9469		111.696	24.2545	37.6909	12.9272	0.0192477	*
	Ighv1-83P	118.219	94	69.1507	31.1621	12.4485	11.3565	12.3943		93.7899	24.5348	16.8403	9.56106	0.0227394	*
	Ighv1-82	813.753	569	941.586	56.2438	44.9033	21.9881	70.0112		774.78	189.326	48.2866	20.3169	0.021133	*
	Ighv1-81	1404.85	2198	1219.14	156.571	152.938	176.871	157.106		1607.33	519.896	160.872	10.826	0.0404274	*
	Ighv1-80	452.568	332	503.632	14.061	8.44716	4.83255	9.37949		429.4	88.1302	9.18004	3.79916	0.0142482	*
	Ighv1-79P	157.384	74	83.3597	2.28016	0.889175	4.10767	1.00495		104.914	45.68	2.07049	1.49721	0.0598013	NS
	Ighv1-78	337.976	489	627.408	6.46044	6.22423	7.97371	5.35971		484.795	144.762	6.50452	1.08775	0.0292	*
	Ighv1-77	159.559	134	117.146	3.42023	2.66753	1.20814	4.01978		136.902	21.3552	2.82892	1.21392	0.00823062	**
	Ighv1-76	794.896	579	743.922	37.2425	30.232	51.9499	57.9518		705.939	112.848	44.3441	12.8141	0.00904598	**
	Ighv1-75	794.896	908	815.283	38.3826	25.7861	33.3446	30.1484		839.393	60.2835	31.9154	5.30906	0.00175857	**
	Ighv1-74	226.284	269	464.162	6.46044	9.33634	4.59092	6.69963		319.815	126.819	6.77183	1.95237	0.0505676	NS
	Ighv1-73P	47.1425	52	80.8337	1.90013	4.89046	0	5.69469		59.9921	18.212	3.12132	2.64487	0.0308452	*
	Ighv1-72	850.742	792	781.497	72.965	57.7964	80.9452	84.7504		808.08	37.3176	74.1142	11.9357	0.000390309	***
	Ighv1-71	7.97797	12	9.78845	0	0	0.241628	0		9.92214	2.01435	0.0604069	0.120814	0.0134397	*
	Ighv1-70P	520.019	541	391.538	4.94034	5.33505	5.07418	8.03956		484.186	80.918	5.84728	1.47068	0.00939113	**
	Ighv8-12	676.677	436	616.988	52.4436	38.6791	54.6078	73.696		576.555	125.329	54.8566	14.4051	0.0179003	*
	Ighv1-69	292.284	300	423.43	8.36057	3.5567	6.04069	8.70953		338.571	73.5907	6.66687	2.38791	0.0159352	*
	Ighv1-67	781.841	650	574.045	31.9222	22.2294	26.8207	20.0989		668.629	105.143	25.2678	5.24854	0.00868945	**
	Ighv1-66	145.054	185	260.499	1.5201	0	5.79906	1.33993		196.851	58.6279	2.16477	2.51597	0.0287795	*
	Ighv8-11	347.404	287	194.822	15.9611	25.7861	21.5049	35.5081		276.409	76.8407	24.69	8.25774	0.0287889	*
	Ighv1-64	915.291	818	1453.43	19.0013	18.6727	37.2107	35.1731		1062.24	342.253	27.5144	10.0552	0.0345146	*
	Ighv1-63	229.185	492	425.324	0	1.33376	1.44977	5.69469		382.17	136.618	2.11955	2.47253	0.040447	*
	Ighv8-9	11.6043	58	35.9962	1.90013	0.889175	0.724883	1.33993		35.2002	23.2081	1.21353	0.526427	0.126529	NS
	Ighv1-62-3	235.713	194	227.976	3.04021	3.11211	4.59092	13.0643		219.23	22.1893	5.95188	4.79516	0.00275301	**
	Ighv1-62-2	35.5382	7	8.52543	0	0	0	0.334982		17.0212	16.0543	0.0837454	0.167491	0.209164	NS
	Ighv1-62P	108.065	124	176.508	4.18028	1.77835	1.44977	3.34982		136.191	35.8129	2.68955	1.29429	0.0230664	*
	Ighv1-61	166.087	179	275.971	2.66018	1.77835	1.93302	2.00989		207.019	60.0621	2.09536	0.388663	0.0274576	*
	Ighv1-59	259.647	342	394.064	5.70039	7.55799	3.86604	5.02473		331.904	67.7751	5.53729	1.54549	0.014045	*
	Ighv1-58	253.119	213	376.066	0	0	0	0.334982		280.728	84.9667	0.0837454	0.167491	0.0292207	*
	Ighv8-8	657.095	854	1040.42	17.4812	24.0077	16.189	18.089		850.504	191.686	18.9417	3.469	0.0172355	*
	Ighv8-7P	287.207	503	232.081	14.061	14.6714	6.52395	9.37949		340.763	143.18	11.1589	3.89053	0.0574511	NS
	Ighv1-56	81.9555	95	153.458	1.14008	2.66753	3.14116	4.01978		110.138	38.0789	2.74214	1.20606	0.0393529	*
	Ighv1-55	439.514	424	676.982	4.94034	8.89175	5.55743	13.0643		513.499	141.793	8.11345	3.72909	0.0251987	*
	Ighv1-54	195.098	223	286.391	1.5201	1.77835	3.14116	0.669963		234.83	46.7823	1.77739	1.02509	0.0131429	*
	Ighv8-6	42.7909	39	51.7841	3.80026	2.22294	0	2.67985		44.525	6.56608	2.17576	1.59471	0.00607923	**
	Ighv1-53	786.193	629	646.985	17.1012	7.1134	2.89953	9.04451		687.393	86.0346	9.03965	5.95538	0.00518927	**
	Ighv1-52	174.79	179	289.549	2.66018	1.33376	2.17465	4.68974		214.446	65.0747	2.71458	1.42623	0.0300355	*
	Ighv1-51P	10.879	0	16.7351	0	0	0	0		9.20472	8.49226	0	0	0.201266	NS
	Ighv1-50	284.306	325	426.587	4.18028	3.11211	2.6579	6.36465		345.298	73.2802	4.07874	1.65216	0.0150005	*
	Ighv8-5	34.0877	63	65.3616	0	0	0	0.669963		54.1498	17.4143	0.167491	0.334982	0.0329515	*
	Ighv1-49	568.612	452	432.586	0	5.77964	0.241628	0		484.399	73.5731	1.50532	2.85182	0.00759608	**
	Ighv8-4	97.1862	107	60.6253	0	3.5567	1.93302	13.0643		88.2705	24.4391	4.6385	5.80228	0.0234526	*
J558	Ighv1-47	547.579	552	562.362	47.8833	29.3428	44.9427	41.8727		553.98	7.58816	41.0104	8.15632	1.3099e-08	***
	Ighv1-46P	0	0	4.73635	0	0	0	0		1.57878	2.73453	0	0	0.42265	NS
	Ighv1-43	1.45054	3	34.4175	2.28016	0	0.241628	0		12.956	18.6023	0.630446	1.10569	0.369849	NS
	Ighv1-42	171.164	301	250.711	2.28016	0.889175	0.724883	3.01484		240.958	65.4653	1.72726	1.10615	0.0240435	*
	Ighv1-40P	5.80216	7	33.7859	1.14008	0	0	0		15.5294	15.822	0.285019	0.570039	0.237011	NS
	Ighv1-39	609.952	596	644.775	4.18028	8.00258	3.14116	12.3943		616.909	25.1206	6.92959	4.20022	0.000445684	***
	Ighv1-38P	430.81	292	194.19	5.70039	12.4485	6.28232	8.70953		305.667	118.901	8.28517	3.06624	0.0493084	*
	Ighv1-36	84.1313	227	328.387	11.4008	10.6701	7.0072	16.0791		213.173	122.713	11.2893	3.72714	0.10415	NS
	Ighv1-34	110.966	115	105.147	1.90013	2.66753	0.96651	1.00495		110.371	4.95343	1.63478	0.812455	0.000554602	***
	Ighv1-33P	102.988	99	66.3089	9.12062	5.33505	5.31581	5.69469		89.4324	20.1246	6.36654	1.8443	0.0184911	*
	Ighv1-32P	93.5598	103	44.5217	0.760052	0	3.14116	0		80.3605	31.3942	0.975303	1.48769	0.0481617	*
	Ighv1-31	65.2743	57	113.988	0	0	0.483255	0.334982		78.7541	30.7927	0.204559	0.243838	0.0475919	*
	Ighv1-26	1407.02	1313	1383.96	12.5409	19.5619	24.1628	22.7788		1367.99	49.003	19.7611	5.185	0.000398448	***
	Ighv1-25P	87.0324	160	49.8895	1.90013	0.889175	1.20814	3.01484		98.974	56.0181	1.75307	0.941089	0.0951055	NS
	Ighv1-23 ORF	276.328	243	136.723	1.5201	5.33505	1.69139	4.01978		218.683	72.9101	3.14158	1.85425	0.0360327	*
	Ighv1-22	349.58	414	635.934	3.42023	2.66753	0.96651	11.7244		466.505	150.224	4.69466	4.79754	0.0334235	*
	Ighv1-21P	8.70324	56	28.1023	3.04021	0	0	0		30.9352	23.7753	0.760052	1.5201	0.158603	NS
	Ighv1-21-1P	13.0549	43	28.1023	0	1.33376	0	0.334982		28.0524	14.9726	0.417186	0.631126	0.0852916	NS
	Ighv1-20	50.0436	189	113.041	0	3.5567	0	0		117.361	69.5789	0.889175	1.77835	0.101145	NS
	Ighv1-19	886.28	962	1040.1	33.0622	28.4536	17.8804	54.267		962.794	76.9142	33.4158	15.2847	0.00176924	**
	Ighv1-18	1129.25	1193	1231.45	21.6615	10.2255	12.323	17.4191		1184.57	51.622	15.4073	5.14864	0.000597813	***
	Ighv1-17	49.3184	10	11.683	0	0	0	0		23.6671	22.2306	0	0	0.206497	NS
	Ighv1-15	240.064	208	299.337	0.760052	2.22294	5.07418	1.00495		249.134	46.3391	2.26553	1.97871	0.0114575	*
	Ighv1-14	187.845	127	46.4162	0	0.889175	0	0		120.42	70.9436	0.222294	0.444588	0.0991464	NS
	Ighv1-13P	97.9114	60	46.1005	6.46044	1.77835	11.1149	3.34982		68.004	26.8168	5.67587	4.11499	0.0542161	NS
	Ighv1-12	250.218	292	390.275	0.760052	3.5567	0	0.669963		310.831	71.9023	1.24668	1.5769	0.017481	*
	Ighv1-11	1297.51	1409	802.653	19.3813	22.2294	16.9139	17.0841		1169.72	322.74	18.9022	2.4872	0.0252241	*
	Ighv1-9	725.27	739	1006	0.380026	3.11211	1.20814	7.03462		823.423	158.265	2.93372	2.96357	0.0121594	*
	Ighv15-2	731.797	1126	571.835	44.843	23.5631	19.0886	61.6366		809.877	285.214	37.2829	19.7444	0.0421078	*
	Ighv1-7	691.182	492	594.254	5.70039	2.66753	6.04069	10.7194		592.479	99.603	6.282	3.32423	0.00944142	**
	Ighv10-3	715.841	627	691.507	26.9818	16.8943	20.5383	32.1582		678.116	45.9095	24.1432	6.7784	0.00141025	**
	Ighv1-5	601.249	395	674.772	4.94034	2.66753	0.241628	1.33993		557.007	145.038	2.29735	2.02197	0.0220246	*
	Ighv1-4	207.427	98	235.87	3.42023	0.889175	0.241628	3.01484		180.432	72.7914	1.89147	1.56265	0.0511439	NS
	Ighv10-1	1098.78	775	957.374	45.6031	47.1263	46.1509	42.2077		943.719	162.323	45.272	2.13778	0.0106986	*
	Ighv1-2P	897.159	913	676.666	15.201	1.77835	3.14116	7.70458		828.942	132.112	6.95628	6.0526	0.00842162	**
	Ighv8-2 ORF	548.304	798	482.476	32.3022	33.3441	30.2035	35.1731		609.593	166.452	32.7557	2.07441	0.0266391	*
Middle	Ighv6-7	4.35162	88	27.4708	0	0	1.69139	0		39.9408	43.1959	0.422848	0.845697	0.253903	NS
	Ighv6-6	517.117	423	610.989	4.18028	1.77835	0	3.01484		517.035	93.9945	2.24337	1.78846	0.0109146	*
	Ighv6-5	125.472	67	64.7301	2.66018	1.77835	3.14116	1.33993		85.7339	34.4326	2.2299	0.818837	0.0522161	NS
	Ighv6-4	0	46	11.9987	0	0.444588	0.96651	0		19.3329	23.8609	0.352774	0.45971	0.302172	NS
	Ighv6-3	604.875	483	771.077	4.56031	4.00129	6.76557	12.3943		619.651	144.606	6.93037	3.83313	0.018022	*
	Ighv12-3	1067.6	1477	781.182	6.46044	16.4497	8.94022	16.7491		1108.59	349.716	12.1499	5.2381	0.0322594	*
	Ighv13-2	869.599	843	820.335	9.88067	10.2255	8.45697	6.02967		844.311	24.6577	8.64821	1.90614	0.000274077	***
	Ighv3-8	658.545	723	601.516	22.4215	9.78093	10.1484	14.7392		661.02	60.7797	14.2725	5.88238	0.00276987	**
	Ighv5-21P	13.7801	29	17.3666	0	0.444588	0	0.334982		20.0489	7.95658	0.194892	0.229448	0.049505	*
	Ighv9-4	551.93	499	410.799	1.14008	0	0	2.67985		487.243	71.2963	0.954983	1.26931	0.00707841	**
	Ighv3-6	1131.42	961	1439.22	8.74059	5.77964	7.73208	9.71447		1177.21	242.375	7.9917	1.6822	0.0140208	*
	Ighv13-1	0	0	0	0	0	0	0		0	0	0	0	NA	NA
	Ighv3-5	266.174	252	169.561	0	1.77835	4.10767	6.02967		229.245	52.1713	2.97892	2.63922	0.0171128	*
	Ighv3-4	216.13	259	165.456	9.88067	1.77835	1.44977	5.35971		213.529	46.826	4.61712	3.93053	0.0159382	*
	Ighv7-4	89.9335	33	78.6234	1.14008	0	0	0.334982		67.1856	30.1409	0.368765	0.537909	0.0615925	NS
	Ighv3-3	499.711	695	442.691	4.94034	9.78093	0.724883	3.01484		545.801	132.319	4.61524	3.85081	0.0192962	*
	Ighv14-4	443.865	538	532.997	4.18028	0	1.69139	3.01484		504.954	52.9636	2.22163	1.79651	0.00365515	**
	Ighv7-3	381.492	343	507.421	3.04021	2.22294	3.62441	12.0593		410.638	85.9979	5.23673	4.58459	0.0145182	*
	Ighv9-3	1081.38	841	961.479	4.56031	5.77964	2.17465	5.35971		961.285	120.189	4.46858	1.61075	0.00521356	**
	Ighv12-2P	0	31	4.10483	0	0	0	0		11.7016	16.8384	0	0	0.351858	NS
	Ighv9-2	310.416	219	171.772	0.380026	0	0	0.334982		233.729	70.4858	0.178752	0.207222	0.0290444	*
	Ighv12-1	277.053	227	119.356	1.14008	0.889175	1.20814	0		207.803	80.5822	0.809348	0.556726	0.0469811	*
	Ighv9-1	123.296	225	257.657	0.380026	0	0	0.334982		201.984	70.0752	0.178752	0.207222	0.0379199	*
	Ighv16-1	0	0	2.52605	0	0	0	0		0.842017	1.45842	0	0	NA	NA
	Ighv14-3	696.984	433	553.205	4.94034	5.77964	3.62441	7.3696		561.063	132.168	5.4285	1.56888	0.0183343	*
	Ighv11-2	478.678	579	333.439	3.04021	1.33376	1.93302	11.3894		463.706	123.463	4.42409	4.69702	0.0231497	*
	Ighv3-2	744.852	754	479.318	15.201	17.3389	4.83255	29.1434		659.39	156.014	16.629	9.97179	0.0188232	*
	Ighv4-2	234.262	276	243.764	5.32036	9.78093	2.89953	4.01978		251.342	21.8765	5.50515	3.01728	0.00233742	**
	Ighv14-2	332.174	504	416.483	3.04021	5.33505	6.76557	4.01978		417.552	85.9182	4.79015	1.61812	0.0141185	*
	Ighv11-1	293.734	151	247.553	0.380026	2.22294	0	3.6848		230.762	72.8335	1.57194	1.71071	0.0320075	*
	Ighv3-1	299.536	201	279.129	6.08041	16.0052	5.79906	11.7244		259.888	52.0096	9.90225	4.89925	0.013665	*
	Ighv4-1	468.524	371	343.859	5.70039	4.89046	10.39	8.37454		394.461	65.5606	7.33885	2.52067	0.00936529	**
	Ighv14-1	83.406	160	101.989	3.04021	4.00129	4.3493	0.669963		115.132	39.9525	3.01519	1.65861	0.0396615	*
	Ighv7-2	0	0	2.52605	0	0	0	0		0.842017	1.45842	0	0	NA	NA
	Ighv7-1	943.576	547	727.503	15.9611	21.7848	21.2632	13.0643		739.36	198.554	18.0183	4.22257	0.0243047	*
7183/Q52	Ighv2-9	802.874	614	598.359	30.4021	33.3441	29.2369	41.8727		671.744	113.831	33.7139	5.70714	0.0103352	*
	Ighv5-17	701.336	638	568.678	3.04021	2.66753	6.76557	6.69963		636.005	66.3518	4.79323	2.24471	0.00363916	**
	Ighv5-16	502.612	479	688.033	9.12062	11.5593	6.28232	6.36465		556.549	114.48	8.33172	2.52381	0.0142004	*
	Ighv5-15	429.36	459	272.182	0.380026	4.44588	4.59092	5.69469		386.847	100.403	3.77788	2.33287	0.0221044	*
	Ighv2-7	16.6812	0	22.4187	0	0	0	3.01484		13.0333	11.646	0.753709	1.50742	0.20809	NS
	Ighv2-6-8	453.294	385	313.23	12.5409	20.0064	13.2895	14.0692		383.841	70.0388	14.9765	3.41085	0.0116942	*
	Ighv2-9-1	610.677	722	544.68	9.50065	19.1173	22.713	15.4092		625.786	89.6203	16.685	5.64197	0.00700669	**
	Ighv5-12-4	0	7	2.2103	0.760052	0	0	0.334982		3.0701	3.57833	0.273758	0.360609	0.308236	NS
	Ighv5-9-1	329.273	366	295.232	1.90013	1.77835	5.07418	7.70458		330.168	35.3923	4.11431	2.83847	0.00376607	**
	Ighv2-6	703.512	569	451.532	32.6822	29.3428	25.6125	31.8233		574.681	126.086	29.8652	3.16901	0.0173511	*
	Ighv5-12	833.335	691	627.408	33.8223	15.5606	8.45697	42.2077		717.248	105.443	25.0119	15.6707	0.00690777	**
	Ighv2-5	456.92	521	314.178	0.760052	5.33505	1.20814	6.36465		430.699	105.875	3.41697	2.8464	0.019812	*
	Ighv5-9	144.329	185	195.769	3.42023	3.5567	9.42348	7.3696		175.033	27.13	5.9425	2.95565	0.0080355	**
	Ighv2-4	157.384	114	60.3095	0	0	0	1.00495		110.564	48.6281	0.251236	0.502473	0.0590798	NS
	Ighv5-6	763.709	900	701.927	11.4008	12.4485	26.0958	17.4191		788.545	101.345	16.841	6.70511	0.00557505	**
	Ighv2-3	1033.51	765	658.037	6.84047	13.3376	7.97371	11.0544		818.849	193.442	9.80155	2.95423	0.0185136	*
	Ighv5-4	1537.57	1578	1209.66	6.46044	9.33634	14.0144	9.04451		1441.75	202.003	9.71392	3.14483	0.00655968	**
	Ighv2-2	2606.62	2463	2075.47	6.46044	11.5593	5.31581	2.34487		2381.7	274.752	6.4201	3.84013	0.00442565	**
	Ighv5-2	4301.58	5773	3371.33	9008.89	8987.34	8997.49	13417.7		4481.97	1210.95	10102.9	2209.91	0.00869713	**
	Ighv5-1P	285.031	304	222.608	295.66	272.532	260.475	373.505		270.546	42.5852	300.543	50.7849	0.435879	NS
	D usage in DJH joins
	Ighd5-1	0	0	0	0.380026	1.77835	0.241628	0
	Ighd3-1	0	0	10.7357	33.8223	42.2358	44.9427	46.2275
	Ighd1-1/DFL16.1	26444.8	27303	28268.7	46809.7	46514.5	47301.7	50107.9
	Ighd6-1	871.774	799	535.839	666.185	580.187	623.158	717.866
	Ighd2-3	4546.72	4502	5045.16	8809.76	9110.49	9016.09	9115.86
	Ighd6-2	32.6371	63	53.3629	40.2827	64.0206	60.8902	44.5526
	Ighd2-4	7723.4	7006	7526.06	15700	15567.2	15290.9	15892.9
	Ighd5-2	69.6259	0	7.89391	6.08041	5.77964	7.49046	11.3894
	Ighd2-5	2091.68	1727	1907.49	3809.38	3624.72	3855.41	3099.92
	Ighd5-3	0	0	6.31513	3.80026	0.444588	4.10767	3.34982
	Ighd5-7	93.5598	42	39.4696	29.642	35.567	39.3853	47.5674
	Ighd2-6	2442.71	1902	1885.07	4035.11	3985.28	4048.71	3035.6
	Ighd5-4	33.3624	5	17.9981	21.2814	8.44716	18.1221	10.3844
	Ighd5-8	17.4065	35	10.1042	15.201	39.1237	23.4379	13.0643
	Ighd2-7	2099.66	1873	2021.16	3725.01	3846.13	3742.57	3579.28
	Ighd5-5	53.67	23	18.9454	21.6615	14.2268	33.5862	19.7639
	Ighd2-8	5041.35	4855	5394.38	9994.68	10226.8	9503.94	8087.8
	Ighd5-6	73.9775	137	57.7834	51.6835	51.1276	66.206	68.0013
	Ighd3-2/DST4	1900.21	2152	2554.15	3523.6	3574.93	3539.6	3288.52
	Ighd4-1/DQ52	4444.45	4808	5594.89	10472.8	10625.6	10702.9	5807.91
	Ighv	functional V												p values were calculated using unpaired two-tailed t-test.
	Ighv	pseudo V												Average read<1 means NA: not applicable.
		Not detecable in WT BM pro-B cells												p ≥0.05 means NS: no significant; *0.01≤p<0.05, **0.001≤p<0.01, ***p<0.001.
		IgH VH inverted
	For comparisons, utilization data of VH and D segments in WT or Igh VH inverted BM pro-B cells was normalized to 118,475 total recovered junctions

### Sheet: Supplementary Table 2
Supplementary Table 2 | Relative utilization of Igh V and D segments in RAG1-complemented, G1-arrested, primary v-Abl pro-B cells and Wapl-degron v-Abl pro-B cells without or with Wapl depletion
		Primary			Wapl_Untreated			wapl_IAA&Dox				Primary		Wapl_Untreated		Wapl_IAA&Dox			p value
VH domains		Primary_1	Primary_2	Primary_3	Wapl_Untreated_1	Wapl_Untreated_2	Wapl_Untreated_3	Wapl_IAA&Dox_1	Wapl_IAA&Dox_2	Wapl_IAA&Dox_3		Average	s.d.	Average	s.d.	Average	s.d.		Untreated vs Primary		IAADox vs Primary		IAADox vs Untreated
J558/3609	Ighv1-86P	0	0	0	0	0	0	3.54382	6.74192	5.68424		0	0	0	0	5.32333	1.62931		NA	NA	0.0298359	*	0.0298359	*
	Ighv1-85	0	0	0.390625	0	0.514308	0	42.5258	36.599	34.1054		0.130208	0.225527	0.171436	0.296936	37.7434	4.32526		NA	NA	0.0042933	**	0.00424107	**
	Ighv1-84	0	0	0	0	0	0	4.13445	6.74192	5.68424		0	0	0	0	5.5202	1.31145		NA	NA	0.0182988	*	0.0182988	*
	Ighv1-83P	0	0	0	0	0	0	31.8943	26.0045	19.8948		0	0	0	0	25.9312	6.00009		NA	NA	0.0173823	*	0.0173823	*
	Ighv1-82	0	0	1.17188	0.515855	0	0.522512	20.0816	16.3732	41.6844		0.390625	0.676582	0.346122	0.299769	26.0464	13.6692		NA	NA	0.0826534	NS	0.0826879	NS
	Ighv1-81	0	0.159312	1.17188	0	0	1.04502	19.491	17.3364	23.6843		0.443729	0.635604	0.348342	0.603345	20.1706	3.22809		NA	NA	0.00705227	**	0.0071321	**
	Ighv1-80	0	0	0.390625	0	0	0	24.2161	29.8571	34.1054		0.130208	0.225527	0	0	29.3929	4.961		NA	NA	0.00933344	**	0.00936268	**
	Ighv1-79P	0	0	0	0	0.514308	0	16.5378	17.3364	36.0002		0	0	0.171436	0.296936	23.2915	11.0133		NA	NA	0.0671127	NS	0.0679086	NS
	Ighv1-78	1.62496	1.43381	1.17188	2.06342	2.57154	1.04502	124.034	131.949	146.843		1.41021	0.227462	1.89333	0.777342	134.275	11.5812		0.396326	NS	0.00251489	**	0.00244778	**
	Ighv1-77	0.324992	0	0	0.515855	0.514308	0	36.0288	38.5253	38.8423		0.108331	0.187634	0.343388	0.297383	37.7988	1.54103		NA	NA	0.000470798	***	0.000371701	***
	Ighv1-76	0.162496	0.796559	2.34375	0	0	0.522512	89.7767	82.8293	99.4742		1.10093	1.12203	0.174171	0.301673	90.6934	8.36024		0.28655	NS	0.00250125	**	0.00280149	**
	Ighv1-75	0.324992	0.318624	1.17188	0	0	0	46.6602	43.3409	68.2109		0.605163	0.490797	0	0	52.7373	13.5029		0.166232	NS	0.0215207	*	0.021161	*
	Ighv1-74	0.974976	1.43381	0.78125	0.515855	0.514308	2.09005	64.3793	61.6404	86.211		1.06334	0.335133	1.04007	0.909309	70.7436	13.465		0.969876	NS	0.0121798	*	0.0119232	*
	Ighv1-73P	0.324992	1.43381	0	0	1.02862	0.522512	27.1693	35.6359	54.9477		0.586266	0.751763	0.517043	0.51433	39.2509	14.2377		0.90242	NS	0.0420064	*	0.0420462	*
	Ighv1-72	0.162496	0	7.03125	0	0	0.522512	11.8127	14.447	20.8422		2.39792	4.01341	0.174171	0.301673	15.7006	4.64346		0.438594	NS	0.0206323	*	0.02811	*
	Ighv1-71	0	0	0	0	0	0	0	0	0		0	0	0	0	0	0		NA	NA	NA	NA	NA	NA
	Ighv1-70P	1.94995	1.43381	0.78125	1.54756	1.02862	0.522512	237.436	249.451	323.054		1.38834	0.585676	1.0329	0.512539	269.98	46.3544		0.473917	NS	0.00977395	**	0.00975057	**
	Ighv8-12	3.41241	3.34555	0.390625	2.06342	0.514308	2.09005	212.038	209.963	284.212		2.38286	1.72565	1.55593	0.902166	235.404	42.2814		0.515014	NS	0.0106988	*	0.0106953	*
	Ighv1-69	0.81248	0.637247	1.17188	1.03171	1.02862	0.522512	31.3037	37.5621	56.8424		0.873867	0.272549	0.860946	0.293096	41.9027	13.3112		0.958103	NS	0.0332942	*	0.0332669	*
	Ighv1-67	0	0.159312	0	0	0	0	33.6663	32.7465	51.1582		0.0531039	0.0919787	0	0	39.1903	10.3747		NA	NA	0.022624	*	0.022572	*
	Ighv1-66	0	0.159312	0	0	0	0	10.0408	14.447	5.68424		0.0531039	0.0919787	0	0	10.0573	4.38139		NA	NA	0.0583302	NS	0.057828	NS
	Ighv8-11	0.649984	1.75243	3.51562	0.515855	1.02862	1.04502	69.1044	82.8293	87.1584		1.97268	1.44546	0.863165	0.300892	79.6974	9.42565		0.313908	NS	0.0041312	**	0.00469714	**
	Ighv1-64	0.162496	0.477935	1.95312	0	0	0.522512	18.9004	21.1889	29.3686		0.864519	0.955863	0.174171	0.301673	23.1526	5.50346		0.337642	NS	0.0173673	*	0.0183432	*
	Ighv1-63	0.324992	1.11518	0	1.03171	2.05723	1.04502	67.3325	73.198	99.4742		0.480058	0.573535	1.37799	0.58828	80.0016	17.1169		0.131344	NS	0.0150133	*	0.0153467	*
	Ighv8-9	0.162496	0	0.390625	0	0	0	10.0408	13.4838	18.0001		0.184374	0.196229	0	0	13.8416	3.99168		NA	NA	0.0270699	*	0.0266197	*
	Ighv1-62-3	0.162496	0	0.390625	0	0	0	11.2221	13.4838	14.2106		0.184374	0.196229	0	0	12.9722	1.55858		NA	NA	0.00440049	**	0.00477736	**
	Ighv1-62-2	0	0	0	0	0	0	0	0	0		0	0	0	0	0	0		NA	NA	NA	NA	NA	NA
	Ighv1-62P	0	0.318624	0.390625	0	0	0	8.2689	4.81566	11.3685		0.236416	0.207883	0	0	8.15101	3.278		NA	NA	0.052169	NS	0.0499091	*
	Ighv1-61	1.78746	0.796559	2.34375	1.03171	0.514308	1.04502	66.1512	61.6404	108.001		1.64259	0.783703	0.863681	0.302639	78.5974	25.5636		0.220951	NS	0.0347637	*	0.0341948	*
	Ighv1-59	0.649984	0.318624	0.390625	0	0.514308	0.522512	15.9472	15.4101	30.3159		0.453077	0.174285	0.345607	0.299332	20.5577	8.45512		NA	NA	0.0541493	NS	0.0535093	NS
	Ighv1-58	0.162496	1.27449	0.390625	0.515855	1.54292	1.56754	60.2449	66.4561	119.369		0.609205	0.58734	1.20877	0.60021	82.0233	32.4911		0.283903	NS	0.0491614	*	0.0498382	*
	Ighv8-8	1.29997	5.57591	1.95312	1.03171	3.08585	4.70261	115.765	142.543	165.79		2.943	2.30344	2.94006	1.83979	141.366	25.0336		0.998706	NS	0.010241	*	0.0104132	*
	Ighv8-7P	0.81248	3.50486	1.5625	1.54756	0.514308	2.09005	76.7827	62.6035	114.632		1.95995	1.3895	1.38397	0.800507	84.6728	26.8968		0.575445	NS	0.0331906	*	0.03295	*
	Ighv1-56	0	0.159312	0	0	0	0	4.13445	4.81566	11.3685		0.0531039	0.0919787	0	0	6.77286	3.99447		NA	NA	0.100287	NS	0.0990224	NS
	Ighv1-55	0	0	0.390625	0	0	0	17.1284	14.447	29.3686		0.130208	0.225527	0	0	20.3147	7.95472		NA	NA	0.0479657	*	0.0474984	*
	Ighv1-54	4.71238	3.66417	5.46875	5.6744	7.20031	6.27015	130.531	124.244	172.422		4.6151	0.906214	6.38162	0.769038	142.399	26.1901		0.0633007	NS	0.0117553	*	0.012079	*
	Ighv8-6	0.649984	0.318624	1.95312	0	1.02862	2.09005	27.1693	36.599	30.3159		0.973911	0.864057	1.03956	1.04507	31.3614	4.80101		0.937341	NS	0.00678919	**	0.00626285	**
	Ighv1-53	0.324992	0	1.95312	0	0	0	19.491	26.0045	27.4738		0.759372	1.04651	0	0	24.3231	4.24874		0.335714	NS	0.00774602	**	0.0100184	*
	Ighv1-52	0.649984	2.54899	2.73438	1.03171	0	1.56754	70.8763	60.6773	111.79		1.97778	1.15364	0.866416	0.796734	81.1146	27.0508		0.249992	NS	0.0365993	*	0.035752	*
	Ighv1-51P	0	0	0	0	0	0	2.36254	1.92626	1.89475		0	0	0	0	2.06118	0.26146		NA	NA	0.00532084	**	0.00532084	**
	Ighv1-50	0.324992	0.159312	0.390625	0	0	0	12.994	10.5944	28.4212		0.291643	0.119208	0	0	17.3365	9.67428		NA	NA	0.0926701	NS	0.090005	NS
	Ighv8-5	0	0.477935	0	0	0	0	0.590636	0	1.89475		0.159312	0.275936	0	0	0.828461	0.969503		NA	NA	0.354826	NS	0.27699	NS
	Ighv1-49	0	1.11518	0	1.03171	1.54292	0	15.9472	14.447	22.737		0.371727	0.643851	0.858211	0.785958	17.7104	4.41731		0.455222	NS	0.0191934	*	0.0195139	*
	Ighv8-4	0	0.159312	0	0	0.514308	0	12.994	5.77879	23.6843		0.0531039	0.0919787	0.171436	0.296936	14.1524	9.0088		NA	NA	0.113387	NS	0.114853	NS
J558	Ighv1-47	8.1248	7.16903	8.59375	8.25368	4.62877	3.13507	123.443	84.7556	148.738		7.96253	0.726089	5.33917	2.63221	118.979	32.2238		0.221434	NS	0.0269026	*	0.0251245	*
	Ighv1-46P	0	0.477935	0	0	0	0	0	0	2.84212		0.159312	0.275936	0	0	0.947373	1.6409		NA	NA	0.494231	NS	0.42265	NS
	Ighv1-43	0	0	0	0	0	0	2.36254	0.963131	4.73687		0	0	0	0	2.68751	1.90774		NA	NA	0.134816	NS	0.134816	NS
	Ighv1-42	0	1.27449	0	3.09513	1.54292	1.04502	18.9004	24.0783	23.6843		0.424831	0.73583	1.89436	1.06928	22.221	2.88249		0.130424	NS	0.00379828	**	0.00297825	**
	Ighv1-40P	0	0.159312	0	2.06342	0	0	0	0	0.947373		0.0531039	0.0919787	0.687806	1.19132	0.315791	0.546966		0.453688	NS	NA	NA	0.658889	NS
	Ighv1-39	0.324992	0	1.17188	0	0	1.04502	24.8067	23.1152	29.3686		0.498956	0.604996	0.348342	0.603345	25.7635	3.23464		NA	NA	0.00428682	**	0.00423844	**
	Ighv1-38P	0.487488	0.159312	0.78125	0	0	0.522512	8.2689	4.81566	4.73687		0.476017	0.311128	0.174171	0.301673	5.94048	2.01686		NA	NA	0.0397651	*	0.0359367	*
	Ighv1-36	0	0	0.78125	0	0	0	3.54382	1.92626	3.78949		0.260417	0.451055	0	0	3.08652	1.0123		NA	NA	0.0255063	*	0.0340355	*
	Ighv1-34	0	0	0.390625	0	0	0	0	1.92626	3.78949		0.130208	0.225527	0	0	1.90525	1.89483		NA	NA	0.245065	NS	0.223708	NS
	Ighv1-33P	0	0.159312	0	0	0	1.04502	10.6314	9.63131	15.158		0.0531039	0.0919787	0.348342	0.603345	11.8069	2.94487		NA	NA	0.0202053	*	0.0180011	*
	Ighv1-32P	0	0	0	0	0	0	1.77191	0	0.947373		0	0	0	0	0.906427	0.886663		NA	NA	0.218634	NS	0.218634	NS
	Ighv1-31	0	0	0.390625	0	0	0	4.72509	6.74192	7.57899		0.130208	0.225527	0	0	6.34867	1.46703		NA	NA	0.0162634	*	0.0173373	*
	Ighv1-26	0	0	3.51562	0	0	0	5.90636	19.2626	17.0527		1.17188	2.02975	0	0	14.0739	7.15908		0.42265	NS	0.0795005	NS	0.0764867	NS
	Ighv1-25P	0	0.159312	0	0.515855	1.02862	0	8.85954	12.5207	31.2633		0.0531039	0.0919787	0.514824	0.514309	17.5479	12.0182		0.258233	NS	0.12782	NS	0.133251	NS
	Ighv1-23 ORF	0	0.318624	0	0	0	0	7.08763	5.77879	4.73687		0.106208	0.183957	0	0	5.86776	1.17791		NA	NA	0.0120968	*	0.0131677	*
	Ighv1-22	0	0	1.95312	0.515855	0	0	24.2161	16.3732	27.4738		0.651042	1.12764	0.171952	0.297829	22.6877	5.70594		0.542609	NS	0.0184906	*	0.0205057	*
	Ighv1-21P	0	0	0	0	1.02862	0	4.13445	2.88939	5.68424		0	0	0.342872	0.593872	4.23603	1.40019		NA	NA	0.0345435	*	0.0265634	*
	Ighv1-21-1P	0	0.477935	0	0	0	0	1.18127	0.963131	3.78949		0.159312	0.275936	0	0	1.97797	1.57262		NA	NA	0.179808	NS	0.161238	NS
	Ighv1-20	0	0	0	0	0	0	4.13445	2.88939	0.947373		0	0	0	0	2.65707	1.60619		NA	NA	0.103278	NS	0.103278	NS
	Ighv1-19	0.162496	0	1.95312	0	0	0	14.7659	3.85253	12.3159		0.705207	1.08378	0	0	10.3114	5.72615		0.376769	NA	0.0960339	NS	0.0892468	NS
	Ighv1-18	0	0	1.5625	0.515855	0	2.61256	41.9352	42.3778	47.3687		0.520833	0.90211	1.04281	1.3837	43.8939	3.01739		0.61769	NS	0.000730426	***	0.000301853	***
	Ighv1-17	0	0	0	0	0	0	0.590636	0.963131	4.73687		0	0	0	0	2.09688	2.29387		NA	NA	0.25419	NS	0.25419	NS
	Ighv1-15	0	0	1.5625	0	0	0	0.590636	4.81566	7.57899		0.520833	0.90211	0	0	4.32843	3.51956		0.42265	NS	0.196329	NS	0.166893	NS
	Ighv1-14	0	0	0	0	0	0	0	0	5.68424		0	0	0	0	1.89475	3.2818		NA	NA	0.42265	NS	0.42265	NS
	Ighv1-13P	0	0	0.390625	0	0.514308	0	2.36254	4.81566	8.52636		0.130208	0.225527	0.171436	0.296936	5.23485	3.10322		NA	NA	0.103506	NS	0.104403	NS
	Ighv1-12	0.974976	2.23036	0.78125	2.57927	2.05723	3.65759	49.0228	50.0828	100.422		1.32886	0.786709	2.7647	0.816131	66.5091	29.3739		0.0933768	NS	0.0614167	NS	0.0639469	NS
	Ighv1-11	8.44979	6.85041	6.64062	9.28539	8.74324	6.27015	190.775	170.474	214.106		7.31361	0.989537	8.09959	1.60737	191.785	21.8336		0.51817	NS	0.00456945	**	0.00449955	**
	Ighv1-9	0.81248	0.796559	2.73438	0	2.05723	3.13507	35.4382	34.6727	41.6844		1.4478	1.11423	1.73077	1.59283	37.2651	3.84633		0.814744	NS	0.00209531	**	0.00123682	**
	Ighv15-2	0.81248	0.796559	0.390625	0.515855	1.02862	2.09005	21.2629	31.7833	24.6317		0.666555	0.239095	1.21151	0.802876	25.8926	5.37237		0.361612	NS	0.0146419	*	0.0138859	*
	Ighv1-7	0.649984	0.159312	1.17188	0	1.02862	0	7.08763	7.70505	13.2632		0.66039	0.506362	0.342872	0.593872	9.35197	3.40129		0.520789	NS	0.0447472	*	0.040832	*
	Ighv10-3	0.974976	0.796559	1.95312	0.515855	0.514308	2.61256	18.9004	26.0045	38.8423		1.24155	0.622663	1.21424	1.21098	27.9157	10.1074		0.974477	NS	0.0442035	*	0.0428498	*
	Ighv1-5	0	0	0.78125	0	0	0	2.95318	4.81566	4.73687		0.260417	0.451055	0	0	4.16857	1.05329		NA	NA	0.0128149	*	0.0206255	*
	Ighv1-4	0	0	0	0	0	0	1.77191	0.963131	3.78949		0	0	0	0	2.17484	1.45563		NA	NA	0.122484	NS	0.122484	NS
	Ighv10-1	1.46246	1.43381	0.78125	2.57927	5.65739	1.56754	33.6663	26.0045	63.474		1.22584	0.385293	3.26807	2.13015	41.0483	19.7955		0.236251	NS	0.0733577	NS	0.078958	NS
	Ighv1-2P	0	0.955871	1.5625	0	0	0	2.95318	2.88939	2.84212		0.839457	0.787728	0	0	2.8949	0.0557342		0.206208	NS	0.0450047	*	0.000123531	***
	Ighv8-2 ORF	0	0	0	0	0	0	1.18127	2.88939	1.89475		0	0	0	0	1.98847	0.857909		NA	NA	0.0568113	NS	0.0568113	NS
Middle	Ighv6-7	0.324992	0.796559	0	0	0	0	1.18127	0.963131	2.84212		0.37385	0.400521	0	0	1.66217	1.02767		NA	NA	0.150407	NS	0.107298	NS
	Ighv6-6	1.78746	3.02692	2.34375	2.57927	1.02862	0	40.7539	38.5253	79.5794		2.38604	0.620816	1.20263	1.29841	52.9528	23.0862		0.253493	NS	0.0628844	NS	0.0599553	NS
	Ighv6-5	0.487488	0.318624	0.390625	0	0	0	10.6314	8.66818	17.0527		0.398912	0.0847366	0	0	12.1175	4.38535		NA	NA	0.0436008	*	0.0409923	*
	Ighv6-4	0.162496	0	0	0	0	0	1.18127	0	1.89475		0.0541653	0.0938171	0	0	1.02534	0.95695		NA	NA	0.219958	NS	0.204619	NS
	Ighv6-3	0.324992	0	2.34375	1.54756	0	0.522512	46.0696	29.8571	56.8424		0.889581	1.26979	0.690026	0.787264	44.2564	13.5837		0.830508	NS	0.030258	*	0.0305513	*
	Ighv12-3	5.36237	3.98279	1.17188	4.64269	2.57154	5.22512	156.519	156.027	170.527		3.50568	2.1356	4.14645	1.39466	161.024	8.23339		0.689328	NS	0.000461453	***	0.000683141	***
	Ighv13-2	4.0624	4.30142	5.85938	5.6744	3.08585	4.1801	108.086	112.686	144.001		4.74106	0.975832	4.31345	1.29942	121.591	19.5431		0.673933	NS	0.00906365	**	0.00889827	**
	Ighv3-8	0.974976	1.11518	1.17188	0.515855	2.57154	1.04502	31.3037	26.9677	72.9478		1.08734	0.101359	1.37747	1.0674	43.7397	25.3876		0.684699	NS	0.100589	NS	0.101511	NS
	Ighv5-21P	0.487488	0.159312	0	0	0	0	0.590636	1.92626	0.947373		0.2156	0.248571	0	0	1.15476	0.691542		NA	NA	0.131083	NS	0.101644	NS
	Ighv9-4	0	0.159312	0.390625	0.515855	1.54292	0.522512	5.90636	5.77879	10.4211		0.183312	0.196415	0.86043	0.591066	7.36875	2.64419		0.177134	NS	0.0416244	*	0.0450611	*
	Ighv3-6	0.487488	1.75243	5.07812	0.515855	0.514308	1.56754	41.3445	41.4146	62.5266		2.43935	2.37116	0.8659	0.607636	48.4286	12.2093		0.369803	NS	0.0195737	*	0.0210474	*
	Ighv13-1	0	0	0	0	0	0	0	0	0		0	0	0	0	0	0		NA	NA	NA	NA	NA	NA
	Ighv3-5	0.324992	0	0	0	0	0	5.90636	8.66818	7.57899		0.108331	0.187634	0	0	7.38451	1.39114		NA	NA	0.0108814	*	0.011624	*
	Ighv3-4	0.324992	0.318624	0	0	0	0.522512	15.3565	8.66818	26.5265		0.214538	0.185823	0.174171	0.301673	16.8504	9.02237		NA	NA	0.0855766	NS	0.0851123	NS
	Ighv7-4	0.487488	0	0	0.515855	0.514308	0	8.85954	13.4838	19.8948		0.162496	0.281451	0.343388	0.297383	14.0794	5.5417		NA	NA	0.0486679	*	0.0498292	*
	Ighv3-3	1.62496	1.59312	0	3.09513	2.57154	0.522512	23.0348	18.2995	34.1054		1.07269	0.929115	2.06306	1.3596	25.1466	8.11182		0.363518	NS	0.0343636	*	0.0356733	*
	Ighv14-4	0.974976	0.796559	1.17188	0.515855	0.514308	0	20.6723	26.9677	31.2633		0.981136	0.187734	0.343388	0.297383	26.3011	5.3269		0.0439553	*	0.014347	*	0.0135356	*
	Ighv7-3	0.974976	1.27449	6.64062	0	1.02862	1.56754	27.7599	26.0045	21.7896		2.96336	3.18812	0.865384	0.796415	25.1847	3.06843		0.372986	NS	0.000968174	***	0.0033719	**
	Ighv9-3	1.13747	0.318624	0.78125	0.515855	0.514308	0	13.5846	13.4838	9.47373		0.745782	0.410575	0.343388	0.297383	12.1807	2.34487		0.247627	NS	0.0118106	*	0.0118188	*
	Ighv12-2P	0	0.318624	0	0	0	0	0	0	0		0.106208	0.183957	0	0	0	0		NA	NA	NA	NA	NA	NA
	Ighv9-2	0.162496	0.318624	0.78125	0.515855	1.02862	0	10.0408	3.85253	3.78949		0.42079	0.32178	0.514824	0.514309	5.89428	3.59114		0.804006	NS	0.117376	NS	0.119167	NS
	Ighv12-1	0	0.159312	0	0	0	0	1.18127	0.963131	3.78949		0.0531039	0.0919787	0	0	1.97797	1.57262		NA	NA	0.16768	NS	0.161238	NS
	Ighv9-1	0.162496	0.159312	0.390625	0	0	0	2.95318	3.85253	1.89475		0.237478	0.132639	0	0	2.90015	0.979966		NA	NA	0.0401494	*	0.0360157	*
	Ighv16-1	0.162496	0	0	0	0	0	1.18127	0.963131	0		0.0541653	0.0938171	0	0	0.714801	0.628571		NA	NA	0.208186	NS	0.187696	NS
	Ighv14-3	0.324992	0.637247	1.5625	0	0	0	12.994	4.81566	10.4211		0.84158	0.643561	0	0	9.41025	4.18183		0.151765	NS	0.0678338	NS	0.0599674	NS
	Ighv11-2	3.73741	5.4166	4.6875	2.57927	3.60016	2.09005	36.0288	39.4884	50.2108		4.61384	0.842017	2.75649	0.770494	41.9093	7.39445		0.0483268	*	0.0120276	*	0.0110282	*
	Ighv3-2	0.974976	0.955871	0.390625	2.57927	2.05723	1.04502	18.9004	11.5576	36.0002		0.773824	0.331997	1.89384	0.780065	22.1527	12.5417		0.115836	NS	0.098018	NS	0.106971	NS
	Ighv4-2	1.94995	0.955871	0	1.54756	0	0.522512	23.6254	14.447	24.6317		0.968607	0.975038	0.690026	0.787264	20.9014	5.61228		0.720635	NS	0.0227068	*	0.0229538	*
	Ighv14-2	1.13747	1.59312	5.85938	0.515855	1.54292	1.04502	20.6723	12.5207	29.3686		2.86332	2.60464	1.0346	0.513614	20.8538	8.4254		0.347599	NS	0.0553233	NS	0.054793	NS
	Ighv11-1	2.11245	1.91174	1.95312	3.61098	1.02862	0.522512	11.2221	11.5576	32.2107		1.99244	0.105971	1.7207	1.65647	18.3301	12.0221		0.803219	NS	0.142807	NS	0.136609	NS
	Ighv3-1	0.649984	0	0.78125	0.515855	0	0	5.31572	14.447	10.4211		0.477078	0.418342	0.171952	0.297829	10.0613	4.57625		NA	NA	0.0671343	NS	0.0639538	NS
	Ighv4-1	1.62496	2.54899	2.34375	0.515855	1.54292	3.13507	15.3565	19.2626	27.4738		2.17257	0.485217	1.73128	1.31973	20.6977	6.18479		0.63089	NS	0.0345107	*	0.0291441	*
	Ighv14-1	0	0	0	0	0	0	0	0	1.89475		0	0	0	0	0.631582	1.09393		NA	NA	0.42265	NS	0.42265	NS
	Ighv7-2	0	0	0	0	0	0	0	0	0		0	0	0	0	0	0		NA	NA	NA	NA	NA	NA
	Ighv7-1	3.57491	7.64697	5.46875	4.12684	7.71462	6.79266	20.6723	22.152	36.0002		5.56354	2.03768	6.21137	1.86319	26.2748	8.45485		0.705417	NS	0.0446878	*	0.0486297	*
7183/Q52	Ighv2-9	4.38739	5.25729	5.46875	8.76953	11.3148	6.27015	34.2569	32.7465	43.5792		5.03781	0.573117	8.78482	2.52235	36.8608	5.86706		0.117235	NS	0.0105818	*	0.00660382	**
	Ighv5-17	7.31232	9.08077	3.90625	6.70611	4.62877	8.88271	15.3565	18.2995	20.8422		6.76645	2.63009	6.7392	2.12716	18.1661	2.74527		0.989564	NS	0.00657823	**	0.00561664	**
	Ighv5-16	2.27494	2.54899	1.17188	2.57927	1.02862	1.56754	20.6723	26.9677	19.8948		1.9986	0.728961	1.72514	0.787251	22.5116	3.87861		0.681824	NS	0.00974477	**	0.00919914	**
	Ighv5-15	3.08742	3.34555	0.78125	11.3488	2.57154	2.09005	8.85954	7.70505	10.4211		2.40474	1.41189	5.3368	5.21211	8.99523	1.3631		0.435194	NS	0.00436598	**	0.347996	NS
	Ighv2-7	0	0	0	0	0	0	1.18127	0	0		0	0	0	0	0.393757	0.682008		NA	NA	NA	NA	NA	NA
	Ighv2-6-8	2.27494	2.7083	2.34375	2.06342	2.05723	2.09005	7.67827	8.66818	18.0001		2.44233	0.232891	2.07023	0.0174378	11.4488	5.69509		0.108727	NS	0.111196	NS	0.104075	NS
	Ighv2-9-1	5.68736	5.73522	6.64062	8.25368	8.74324	4.1801	10.0408	12.5207	15.158		6.02107	0.537085	7.059	2.50519	12.5732	2.55898		0.550165	NS	0.0422105	*	0.0560074	NS
	Ighv5-12-4	0.162496	0.159312	0	0	0	0	0	0	0.947373		0.107269	0.0929115	0	0	0.315791	0.546966		NA	NA	NA	NA	NA	NA
	Ighv5-9-1	8.1248	3.50486	3.51562	9.80124	5.65739	5.22512	11.2221	4.81566	15.158		5.04843	2.66422	6.89458	2.5265	10.3986	5.22011		0.43309	NS	0.21271	NS	0.374891	NS
	Ighv2-6	13.9747	9.39939	4.6875	17.5391	11.8291	10.4502	22.4442	18.2995	26.5265		9.35385	4.64374	13.2728	3.75846	22.4234	4.11352		0.321873	NS	0.0223422	*	0.0470989	*
	Ighv5-12	29.0868	29.632	34.7656	32.4989	34.9729	29.2607	23.0348	32.7465	22.737		31.1615	3.13318	32.2442	2.86463	26.1727	5.69496		0.681687	NS	0.272859	NS	0.199083	NS
	Ighv2-5	6.33734	7.80628	8.59375	12.3805	4.11446	3.65759	10.0408	3.85253	9.47373		7.57912	1.14523	6.71752	4.90961	7.78902	3.42088		0.792677	NS	0.927407	NS	0.773688	NS
	Ighv5-9	1.78746	0.796559	6.25	1.03171	0	2.09005	5.90636	5.77879	8.52636		2.94467	2.90506	1.04059	1.04505	6.73717	1.5508		0.377286	NS	0.138411	NS	0.00886057	**
	Ighv2-4	0.81248	2.07105	0	2.57927	2.57154	0.522512	1.77191	2.88939	3.78949		0.961178	1.0435	1.89111	1.18525	2.81693	1.01074		0.36627	NS	0.0914375	NS	0.362787	NS
	Ighv5-6	38.674	40.3059	28.5156	52.6172	46.802	29.7832	6.497	12.5207	18.9475		35.8318	6.38835	43.0675	11.8662	12.6551	6.22632		0.419584	NS	0.0108386	*	0.028896	*
	Ighv2-3	51.3487	50.1832	26.5625	64.9977	43.7162	53.2963	14.7659	12.5207	28.4212		42.6981	13.986	54.0034	10.6584	18.5693	8.60556		0.331915	NS	0.0761893	NS	0.0121302	*
	Ighv5-4	66.6233	66.433	63.2812	78.9258	60.6883	59.5664	24.8067	18.2995	45.4739		65.4459	1.87703	66.3935	10.8677	29.5267	14.1888		0.894655	NS	0.0461099	*	0.026023	*
	Ighv2-2	174.683	196.113	149.609	202.215	190.808	170.339	67.3325	61.6404	79.5794		173.468	23.2755	187.787	16.1513	69.5174	9.1669		0.436364	NS	0.00870311	**	0.00124232	**
	Ighv5-2	380.24	407.042	275.781	410.62	360.53	350.606	115.174	121.355	147.79		354.354	69.3533	373.919	32.1696	128.106	17.3247		0.689345	NS	0.0243272	*	0.00121725	**
	Ighv5-1P	32.4992	36.9603	22.2656	32.4989	34.9729	30.3057	10.0408	15.4101	14.2106		30.575	7.53395	32.5925	2.33502	13.2205	2.81825		0.69482	NS	0.043943	*	0.000920521	***
	D usage in DJH joins
	Ighd1-1/DFL16.1	74147.5	74231.8	78960.5	76063.3	75405.8	78317.8	24186	22083.6	21989.5		75780	2754.79	76595.6	1527.26	22753	1241.85		0.683071	NS	0.000136308	***	1.85386e-06	***
	Ighd6-1	194.508	191.811	192.578	187.255	168.693	158.321	113.402	133.875	156.317		192.966	1.38929	171.423	14.6589	134.531	21.4648		0.124604	NS	0.0416426	*	0.0781974	NS
	Ighd2-3	5409.49	5459.46	5701.17	4876.38	5323.09	6029.27	6012.68	5445.54	5773.29		5523.37	155.993	5409.58	581.294	5743.84	284.71		0.770902	NS	0.321832	NS	0.438889	NS
	Ighd6-2	25.1869	25.3306	39.8438	36.6257	25.2011	12.5403	24.8067	26.9677	44.5266		30.1204	8.42098	24.789	12.048	32.1003	10.8155		0.567717	NS	0.815472	NS	0.478303	NS
	Ighd2-4	1629.51	1634.38	1891.8	1631.65	1616.47	1699.21	2322.38	2163.19	2394.01		1718.56	150.046	1649.11	44.0472	2293.2	118.145		0.511762	NS	0.00747928	**	0.00562171	**
	Ighd5-2	0.81248	0.318624	3.125	0	0	0	0.590636	0	0		1.4187	1.49819	0	0	0.196879	0.341004		0.242655	NS	0.291463	NS	NA	NA
	Ighd2-5	418.915	402.422	458.203	424.548	387.788	431.073	553.426	579.805	667.898		426.513	28.6566	414.47	23.3361	600.376	59.9446		0.603772	NS	0.0221124	*	0.0215524	*
	Ighd5-3	0.324992	0.796559	0	0	0.514308	0	0.590636	0	0.947373		0.37385	0.400521	0.171436	0.296936	0.51267	0.478475		NA	NA	0.720179	NS	0.36382	NS
	Ighd5-7	4.38739	8.92146	8.59375	4.12684	5.14308	4.70261	5.31572	6.74192	9.47373		7.30087	2.52846	4.65751	0.50962	7.17713	2.11289		0.20835	NS	0.951353	NS	0.169022	NS
	Ighd2-6	316.542	305.082	314.062	321.378	296.756	330.228	498.497	450.745	561.792		311.896	6.0295	316.12	17.3443	503.678	55.7045		0.722059	NS	0.0258431	*	0.0204689	*
	Ighd5-4	3.57491	3.98279	2.73438	2.06342	0.514308	2.61256	1.18127	1.92626	0		3.43069	0.636582	1.7301	1.08812	1.03584	0.971331		0.0954307	NS	0.0298465	*	0.45658	NS
	Ighd5-8	1.46246	3.34555	2.34375	1.54756	1.54292	2.61256	1.77191	1.92626	0		2.38392	0.942184	1.90102	0.616221	1.23272	1.07036		0.504935	NS	0.235654	NS	0.413946	NS
	Ighd2-7	198.57	199.777	150.781	198.604	186.694	173.997	402.223	374.658	450.95		183.043	27.9458	186.432	12.3058	409.277	38.6319		0.860886	NS	0.00176835	**	0.00580199	**
	Ighd5-5	3.08742	2.23036	1.95312	0.515855	4.62877	4.1801	4.72509	5.77879	0.947373		2.42364	0.591332	3.10824	2.25625	3.81708	2.54047		0.656281	NS	0.444197	NS	0.736363	NS
	Ighd2-8	2120.41	2132.39	1741.02	1947.35	1989.86	2164.25	3910.6	3587.66	3848.23		1997.94	222.582	2033.82	114.936	3782.17	171.305		0.820098	NS	0.000542074	***	0.000288353	***
	Ighd5-6	13.8122	11.6298	8.20312	12.8964	14.4006	16.1979	3.54382	9.63131	14.2106		11.215	2.82742	14.4983	1.65292	9.12858	5.35113		0.174496	NS	0.592037	NS	0.21854	NS
	Ighd3-2/DST4	500.812	484.786	405.078	452.921	461.849	296.787	614.852	609.662	663.161		463.559	51.2758	403.852	92.8284	629.225	29.5039		0.398955	NS	0.0144526	*	0.0417527	*
	Ighd4-1/DQ52	14094.1	13917.2	9412.89	12785.5	13189.4	9491.44	57589.4	60801.5	58201.9		12474.7	2653.09	11822.1	2028.5	58864.3	1705.44		0.753148	NS	5.16049e-05	***	8.73383e-06	***
	D usage in VHDJH joins
	Ighd1-1/DFL16.1	469.633	524.4	419.893	474.623	545.647	590.8	1332.45	1329.37	1916.59		471.309	52.2738	537.024	58.5667	1526.14	338.149		0.221562	NS	0.0301135	*	0.0335877	*
	Ighd6-1	7.14727	1.12063	1.24802	1.42084	1.01331	0.230471	6.56238	7.54717	11.9105		3.17197	3.4433	0.888204	0.604963	8.67334	2.84635		0.369422	NS	0.102316	NS	0.0368501	*
	Ighd2-3	140.237	113.361	101.049	104.301	114.742	117.647	693.988	726.745	971.737		118.215	20.0401	112.23	7.01885	797.49	151.788		0.665174	NS	0.0149783	*	0.0158035	*
	Ighd6-2	0.341951	4.58577	2.58124	1.63573	1.55035	0.874684	21.4656	21.2649	14.697		2.50299	2.12299	1.35359	0.416934	19.1425	3.8512		0.448596	NS	0.0064403	**	0.0144346	*
	Ighd2-4	62.4921	71.8176	51.4086	57.3468	60.7049	65.1179	289.697	275.075	360.915		61.9061	10.2171	61.0565	3.89743	308.562	45.9244		0.902781	NS	0.00878307	**	0.0108532	*
	Ighd5-2	4.3854e-06	0.0878762	0.115045	0.00099371	6.9611e-05	0.00342039	0.00171124	0.246499	1.91539		0.0676418	0.0601303	0.00149457	0.00173063	0.721199	1.04141		NA	NA	0.390596	NS	0.353948	NS
	Ighd2-5	23.6913	21.227	18.4565	16.133	15.6999	30.376	93.0753	100.193	124.146		21.1249	2.61885	20.7363	8.35104	105.805	16.278		0.944665	NS	0.0105788	*	0.00407425	**
	Ighd5-3	4.3854e-06	0.0878762	0.115045	0.00099371	6.9611e-05	0.00342039	0.00171124	0.246499	1.91539		0.0676418	0.0601303	0.00149457	0.00173063	0.721199	1.04141		NA	NA	0.390596	NS	0.353948	NS
	Ighd5-7	7.14727	1.12063	1.24802	1.42084	1.01331	0.230471	6.56238	7.54717	11.9105		3.17197	3.4433	0.888204	0.604963	8.67334	2.84635		0.369422	NS	0.102316	NS	0.0368501	*
	Ighd2-6	23.6913	21.227	18.4565	16.133	15.6999	30.376	93.0753	100.193	124.146		21.1249	2.61885	20.7363	8.35104	105.805	16.278		0.944665	NS	0.0105788	*	0.00407425	**
	Ighd5-4	4.3854e-06	0.0878762	0.115045	0.00099371	6.9611e-05	0.00342039	0.00171124	0.246499	1.91539		0.0676418	0.0601303	0.00149457	0.00173063	0.721199	1.04141		NA	NA	0.390596	NS	0.353948	NS
	Ighd5-8	7.14727	1.13584	1.96548	0.463463	3.5414	4.38261	13.5553	11.3378	16.6413		3.4162	3.25772	2.79582	2.06321	13.8448	2.66357		0.796696	NS	0.0138286	*	0.0056831	**
	Ighd2-7	30.0044	11.3695	7.08973	10.8711	14.8736	5.87623	43.329	52.1429	54.0408		16.1546	12.1837	10.5403	4.50778	49.8376	5.71592		0.517389	NS	0.0253127	*	0.000934163	***
	Ighd5-5	1.34289	0.756307	0.313279	0.0753113	1.40942	1.266	3.59074	2.46763	1.93113		0.804159	0.516472	0.91691	0.732365	2.66316	0.846907		0.839294	NS	0.0414505	*	0.0552205	NS
	Ighd2-8	57.2006	48.1157	41.5253	43.277	27.9196	33.3266	256.444	245.321	329.168		48.9472	7.87065	34.841	7.78991	276.978	45.5392		0.0920082	NS	0.0112225	*	0.0099383	**
	Ighd5-6	4.3854e-06	0.0878762	0.115045	0.00099371	6.9611e-05	0.00342039	0.00171124	0.246499	1.91539		0.0676418	0.0601303	0.00149457	0.00173063	0.721199	1.04141		NA	NA	0.390596	NS	0.353948	NS
	Ighd3-2/DST4	3.65065	9.19472	6.61089	6.38682	8.13995	14.9609	51.9136	57.422	79.7344		6.48542	2.77416	9.82923	4.5298	63.0233	14.732		0.348399	NS	0.0189955	*	0.0176103	*
	Ighd4-1/DQ52	35.9354	84.7155	59.9131	55.3046	53.5235	66.9868	557.935	558.928	802.783		60.188	24.3912	58.605	7.31326	639.882	141.077		0.922738	NS	0.0168766	*	0.0188511	*
	Ighv	functional V																	p values were calculated using unpaired two-tailed t-test.
	Ighv	pseudo V																	Average read<1 means NA: not applicable.
	Ighd	Ds in Figures
	For comparisons, Utilization data of VH and D segments in G1-arrested Wapl-degron v-Abl cells was normalized to 100,000 total recovered junctions																		p ≥0.05 means NS: no significant; *0.01≤p<0.05, **0.001≤p<0.01, ***p<0.001.

### Sheet: Supplementary Table 3
Supplementary Table 3 | Relative utilization of Igh V and D segments in IGCR1-intact or IGCR1-deleted RAG1-complemented G1-arrested untreated single Igh Wapl-degron v-Abl pro-B cells
		Wapl_single_Untreated			IGCR1 KO_Untreated
VH domains		0	0	0	0
J558/3609	Ighv1-86P	0	1	0	0
	Ighv1-85	0	1	0	0
	Ighv1-84	0	0	0	0
	Ighv1-83P	0	0	0	0.382691
	Ighv1-82	0	2	0	0.765381
	Ighv1-81	0	1	0	0.765381
	Ighv1-80	0	0	0	0
	Ighv1-79P	2	5	2	0
	Ighv1-78	0	0	0	0
	Ighv1-77	1	0	0	0
	Ighv1-76	1	1	0	0
	Ighv1-75	1	1	0	0
	Ighv1-74	0	3	0	0
	Ighv1-73P	0	2	0	1.91345
	Ighv1-72	0	0	0	0
	Ighv1-71	1	1	0	1.53076
	Ighv1-70P	2	7	3	0
	Ighv8-12	0	2	1	0
	Ighv1-69	0	2	1	0
	Ighv1-67	0	0	0	0
	Ighv1-66	1	3	5	0
	Ighv8-11	0	0	0	0.382691
	Ighv1-64	1	3	1	0
	Ighv1-63	0	1	0	0
	Ighv8-9	0	0	0	0
	Ighv1-62-3	0	0	0	0
	Ighv1-62-2	0	0	0	0
	Ighv1-62P	2	1	1	0.765381
	Ighv1-61	0	0	0	0.382691
	Ighv1-59	1	2	3	0
	Ighv1-58	3	7	4	0
	Ighv8-8	1	3	3	0
	Ighv8-7P	0	0	0	0
	Ighv1-56	1	2	0	0.382691
	Ighv1-55	5	7	5	0.765381
	Ighv1-54	0	0	0	0
	Ighv8-6	0	0	1	0
	Ighv1-53	1	3	2	0
	Ighv1-52	0	1	0	0
	Ighv1-51P	0	1	0	0.382691
	Ighv1-50	0	1	0	0.382691
	Ighv8-5	0	0	1	0
	Ighv1-49	0	0	0	0
	Ighv8-4	8	12	9	0.382691
J558	Ighv1-47	0	0	0	0
	Ighv1-46P	0	0	0	0
	Ighv1-43	1	2	1	0
	Ighv1-42	0	1	1	0
	Ighv1-40P	2	1	0	0
	Ighv1-39	0	0	0	0
	Ighv1-38P	0	0	0	0
	Ighv1-36	0	0	0	0
	Ighv1-34	0	1	0	0
	Ighv1-33P	0	0	0	0
	Ighv1-32P	0	0	0	0
	Ighv1-31	0	0	0	0
	Ighv1-26	0	1	0	0
	Ighv1-25P	0	0	0	0
	Ighv1-23 ORF	0	1	0	0
	Ighv1-22	0	0	1	0
	Ighv1-21P	0	0	2	0
	Ighv1-21-1P	0	0	0	0
	Ighv1-20	1	0	0	0
	Ighv1-19	0	0	1	0
	Ighv1-18	0	0	0	0
	Ighv1-17	0	0	0	0.382691
	Ighv1-15	0	0	0	0
	Ighv1-14	0	0	0	0
	Ighv1-13P	3	4	3	0.382691
	Ighv1-12	10	8	9	1.14807
	Ighv1-11	3	4	3	0
	Ighv1-9	1	0	4	0
	Ighv15-2	1	1	0	0.382691
	Ighv1-7	1	0	0	0
	Ighv10-3	0	0	0	0
	Ighv1-5	0	0	0	0
	Ighv1-4	2	5	3	0
	Ighv10-1	0	0	1	0
	Ighv1-2P	0	0	0	0
	Ighv8-2 ORF	0	0	0	0
Middle	Ighv6-7	1	3	2	0.765381
	Ighv6-6	0	0	0	0
	Ighv6-5	0	0	1	0
	Ighv6-4	2	1	3	0.765381
	Ighv6-3	2	4	5	0
	Ighv12-3	4	4	6	1.14807
	Ighv13-2	2	2	1	1.53076
	Ighv3-8	0	0	0	0
	Ighv5-21P	0	1	2	0
	Ighv9-4	1	1	2	0
	Ighv3-6	0	0	0	0
	Ighv13-1	0	0	0	0
	Ighv3-5	1	0	1	0
	Ighv3-4	0	0	0	0.382691
	Ighv7-4	2	6	3	0.765381
	Ighv3-3	2	2	1	0
	Ighv14-4	1	2	1	0.382691
	Ighv7-3	1	4	1	0
	Ighv9-3	0	0	0	0
	Ighv12-2P	1	1	0	0
	Ighv9-2	0	1	1	0
	Ighv12-1	0	1	1	0
	Ighv9-1	0	0	0	0
	Ighv16-1	1	0	0	0
	Ighv14-3	3	4	2	0
	Ighv11-2	0	2	1	0
	Ighv3-2	1	2	1	0.382691
	Ighv4-2	5	4	4	2.29614
	Ighv14-2	3	2	3	0.382691
	Ighv11-1	0	2	1	0.765381
	Ighv3-1	2	1	1	0.382691
	Ighv4-1	0	0	0	0
	Ighv14-1	0	0	0	0
	Ighv7-2	6	9	7	0
	Ighv7-1	6	9	8	2.29614
7183/Q52	Ighv2-9	7	9	9	8.41919
	Ighv5-17	1	4	3	1.14807
	Ighv5-16	4	3	3	3.06153
	Ighv5-15	0	0	0	0
	Ighv2-7	3	8	4	1.53076
	Ighv2-6-8	4	6	9	3.06153
	Ighv2-9-1	0	0	0	1.91345
	Ighv5-12-4	9	17	10	3.06153
	Ighv5-9-1	19	15	16	22.9614
	Ighv2-6	30	44	36	47.8363
	Ighv5-12	6	15	11	29.4672
	Ighv2-5	2	1	2	35.5902
	Ighv5-9	1	3	2	31.3806
	Ighv2-4	53	79	58	402.208
	Ighv5-6	63	83	71	836.179
	Ighv2-3	74	125	99	2346.28
	Ighv5-4	206	295	221	4635.53
	Ighv2-2	525	669	542	36439.4
	Ighv5-2	34	43	38	7902.18
	Ighv5-1P
	D usage in DJH joins
	Ighd1-1/DFL16.1	68719.6	62755.4	67158.8	5981.29
	Ighd6-1	272.897	424.694	299.016	86.874
	Ighd2-3	12326.9	12302.4	12761.4	2346.75
	Ighd6-2	82.4299	83.1035	53.7655	42.4802
	Ighd2-4	2427.29	2722.02	2482.12	1482.22
	Ighd5-2	1.1215	0.509837	2.01261	4.20975
	Ighd2-5	428.411	569.998	528.454	493.689
	Ighd5-3	0.373832	1.52951	0.287516	1.91352
	Ighd5-7	3.36449	4.58854	4.02522	16.0736
	Ighd2-6	304.86	442.539	410.573	354.002
	Ighd5-4	3.5514	4.0787	8.05044	15.6909
	Ighd5-8	8.03738	13.2558	7.47541	12.2466
	Ighd2-7	354.766	402.262	338.119	376.199
	Ighd5-5	3.17757	4.0787	2.7314	14.5428
	Ighd2-8	3142.8	3159.97	3296.94	3006.91
	Ighd5-6	19.8131	27.0214	18.1135	37.5051
	Ighd3-2/DST4	525.421	821.858	575.032	526.602
	Ighd4-1/DQ52	10245.8	14674.6	10782.6	31955.5
	D usage in VHDJH joins
	Ighd1-1/DFL16.1	495	711.553	546.954	14185
	Ighd6-1	1	0.768649	0.81222	69
	Ighd2-3	265	344.598	303.94	6983
	Ighd6-2	2	4.74995	2.42257	205
	Ighd2-4	87	121.169	91.117	3283
	Ighd5-2	0	0.362865	0.257124	6
	Ighd2-5	26	39.0713	29.1167	1527
	Ighd5-3	0	0.362865	0.257124	6
	Ighd5-7	1	0.768649	0.81222	69
	Ighd2-6	26	39.0713	29.1167	1527
	Ighd5-4	0	0.362865	0.257124	6
	Ighd5-8	1	0.602062	1.2147	93
	Ighd2-7	17	34.9473	21.9443	721
	Ighd5-5	2	4.2394e-06	5.7368e-06	6
	Ighd2-8	73	109.217	76.6282	4109
	Ighd5-6	0	0.362865	0.257124	6
	Ighd3-2/DST4	11	17.3009	9.88871	923
	Ighd4-1/DQ52	68	74.2538	70.0437	12057
	Ighv	functional V
	Ighv	pseudo V
	Ighd	Ds in Figures
	For comparisons, Utilization data of VH and D segments in G1-arrested Wapl-degron v-Abl cells was normalized to 100,000 total recovered junctions

### Sheet: Supplementary Table 4
Supplementary Table 4 | Oligos and plasmids used in this study
sgRNAs used for IgH inversion		Note
Cut1_sg-F	CACCGTTAGCAACAGCTGCACGTAA
Cut1_sg-R	AAACTTACGTGCAGCTGTTGCTAAC
Cut2_sg-F	CACCGTGGTTGTTAGGACATGCCTA
Cut2_sg-R	AAACTAGGCATGTCCTAACAACCAC
Genotyping primers used for IgH inversion
Cut-sg1-F	AGGTCGTGATGTTACATCCACAGC	Cut-sg1-F + Cut-sg1-R WT upstream
Cut-sg1-R	GCCTTGCAGGAAATCTTCACTGAG	Cut-sg3-F + Cut-sg3-R WT downstream
Cut-sg2-F	CCTGTACCCTCTAGTTAGTTTGGC	Cut-sg1-F + Cut-sg3-F Inversion down
Cut-sg2-R	ATCCTCTCTGCAGAGTGACTGAC	Cut-sg1-R + Cut-sg3-R Inversion up
Oligos and plasmid used for Wapl-degron targeting
Cas9_Wapl_AID_R	AAACTTGCTTCAGGTGCTTGGTAAC
Wapl_homology arm	tccagctgtgcttctaggctgtgggatgatgccacccacaaacagaaaactattgtggcagaatgttatattactaaggcaatgatttaatttcagtgtactctttactacgtagactttgatacttttttttgtttaccattttgttaagtattaactctaatttctctccttcccctcttagTGTGCTGTTGGAACAACAGGCCAGAAGTCTATCTCTAGAGTGATTGAATATTTGGAACATTGCGGATCCCTTCAGGTGCTTGGTAATGCTGAAGCTATCCTTAGACAAAGAAAAGACATGAAAGAAGTCCTTGAAGATATACCAAGAACATTCATCAGTATCATTCATTCGTGTTTGGATTTTTATGATCACCCGATTTCTTCATCATGCATTCT…
pW290
Oligos and plasmid used for OsTIR1 targeting into Rosa26 locus
Cas9_Rosa26_F	CACCGACTCCAGTCTTTCTAGAAGA
Cas9_Rosa26_R	AAACTCTTCTAGAAAGACTGGAGTC
pTetOn_OsTIR
HTGTS-V(D)J-seq primers
JH1 Bio primer	/5BiosG/tgacatggggagatctgaga
JH1 Nested promer	CTTACCTGAGGAGACGGTGAC
JH2 Bio primer	/5BiosG/ccccaacaaatgcagtaaaatct
JH2 Nested promer	CTCACCTGAGGAGACTGTGAG
JH3 Bio primer	/5BiosG/gagaatcttggtcctgaaggc
JH3 Nested promer	CTCACCTGCAGAGACAGTGAC
JH4 Bio primer	/5BiosG/ctgcaatgctcagaaaactcc
JH4 Nested promer	CTTACCTGAGGAGACGGTGAC
3C-HTGTS primers
iEμ Bio primer	/5BiosG/GGTTATGTAAGAAATTGAAGGACTTTAGTGTC
iEμ Nested promer	CCCTCTGATTATTGGTCTCCATTC
VH1-47 Bio primer	/5BiosG/TGTGCTACCAACTGCTAAGCAG
VH1-47 Nested primer	GTGAGTGTTGGATGCAGAACTTC
VH8-7P Bio primer	/5BiosG/GAGGAAATCTGTGGCCATACCC
VH8-7P Nested primer	GTCAATGTGCTCTGTGAGCACAG
